# Resilience of genetic diversity in forest trees over the Quaternary

**DOI:** 10.1101/2023.01.05.522822

**Authors:** Pascal Milesi, Chedly Kastally, Benjamin Dauphin, Sandra Cervantes, Francesca Bagnoli, Katharina B. Budde, Stephen Cavers, Bruno Fady, Patricia Faivre-Rampant, Santiago C. González-Martínez, Delphine Grivet, Felix Gugerli, Véronique Jorge, Isabelle Lesur Kupin, Dario I. Ojeda, Sanna Olsson, Lars Opgenoorth, Sara Pinosio, Christophe Plomion, Christian Rellstab, Odile Rogier, Simone Scalabrin, Ivan Scotti, Giovanni G. Vendramin, Marjana Westergren, Martin Lascoux, GenTree Consortium, Tanja Pyhäjärvi

## Abstract

The effect of past environmental changes on the demography and genetic diversity of natural populations remains a contentious issue and has rarely been investigated across multiple, phylogenetically distant species. Here, we performed comparative population genomic analyses and demographic inferences for seven widely distributed and ecologically contrasted European forest tree species based on concerted sampling of 164 populations across their natural ranges. For all seven species, the effective population size, *N*_*e*_, increased or remained stable over many glacial cycles and up to 15 million years in the most extreme cases. Hence, surprisingly, the drastic environmental changes associated with the Pleistocene glacial cycles have had little impact on the level of genetic diversity of dominant forest tree species, despite major shifts in their geographic ranges. Based on their trajectories of *N*_*e*_ over time, the seven tree species can be divided into three major groups, highlighting the importance of life history and range size in determining synchronous variation in genetic diversity, over time. Altogether, our results indicate that forest trees were able to retain their evolutionary potential over very long periods of time despite strong environmental changes.

**One-Sentence Summary:** Population genomic analyses reveal that forest trees retained their evolutionary potential over the Quaternary.
