## Supplementary material for "Resilience of genetic diversity in forest trees over the Quaternary": Table_S1.xlsx

### Sheet: Sheet1
ID	Species	Latitude	Longitude	Samples in vcf v5.3.1
CH_BP_05	Betula pendula	46.3243	8.95684	25
CH_BP_06	Betula pendula	46.136	8.98465	25
DE_BP_09	Betula pendula	51.8368	14.4384	24
DE_BP_10	Betula pendula	52.5438	14.0525	25
ES_BP_02	Betula pendula	42.6733	-0.319867	24
FI_BP_19	Betula pendula	66.369	26.7316	22
FI_BP_20	Betula pendula	61.656	29.2918	22
FR_BP_03	Betula pendula	44.1983	7.0684	23
FR_BP_04	Betula pendula	44.84	3.32116	24
FR_BP_21	Betula pendula	44.2058	7.09576	24
GB_BP_13	Betula pendula	54.2313	-3.02778	24
GB_BP_14	Betula pendula	57.2312	-3.66453	25
IT_BP_07	Betula pendula	43.6113	11.7114	24
IT_BP_08	Betula pendula	42.1548	13.6173	25
LT_BP_11	Betula pendula	55.0318	23.0083	21
LT_BP_12	Betula pendula	54.6196	24.2281	20
NO_BP_15	Betula pendula	59.8153	11.0256	20
NO_BP_16	Betula pendula	60.8019	10.7502	25
RU_BP_23	Betula pendula	51.5	23.91	9
RU_BP_24	Betula pendula	53.92	27.55	10
RU_BP_25	Betula pendula	56.21	87.75	8
SE_BP_17	Betula pendula	64.7582	18.7059	25
SE_BP_18	Betula pendula	63.924	19.8941	23
AT_FS_13	Fagus sylvatica	46.4966	14.0675	25
AT_FS_14	Fagus sylvatica	46.5837	14.2671	20
CH_FS_11	Fagus sylvatica	47.2369	7.47256	23
CH_FS_12	Fagus sylvatica	47.2209	7.40197	22
DE_FS_15	Fagus sylvatica	47.7755	12.8157	22
DE_FS_16	Fagus sylvatica	47.7695	12.8291	23
DE_FS_17	Fagus sylvatica	51.1622	8.90837	22
DE_FS_18	Fagus sylvatica	51.1301	8.97804	25
ES_FS_01	Fagus sylvatica	42.6732	-0.122868	25
ES_FS_02	Fagus sylvatica	42.7133	-0.126996	22
FR_FS_03	Fagus sylvatica	44.1846	5.23503	25
FR_FS_04	Fagus sylvatica	44.1787	5.24318	25
FR_FS_05	Fagus sylvatica	41.863	9.10468	25
FR_FS_06	Fagus sylvatica	41.8657	9.13928	25
GB_FS_19	Fagus sylvatica	51.5257	-1.02795	23
GB_FS_20	Fagus sylvatica	51.6192	-0.985956	23
IT_FS_07	Fagus sylvatica	42.515	13.5492	23
IT_FS_08	Fagus sylvatica	42.5017	13.5746	22
NO_FS_21	Fagus sylvatica	59.1956	10.0486	24
NO_FS_22	Fagus sylvatica	59.3865	10.3097	24
SE_FS_23	Fagus sylvatica	55.9503	13.7255	25
SE_FS_24	Fagus sylvatica	56.4062	12.9874	25
SI_FS_25	Fagus sylvatica	46.3167	13.5667	22
SI_FS_26	Fagus sylvatica	46.4333	13.6167	21
SI_FS_27	Fagus sylvatica	45.7667	14.95	21
SI_FS_28	Fagus sylvatica	45.7667	14.9833	20
AT_PA_05	Picea abies	47.736	15.8076	22
AT_PA_06	Picea abies	47.7403	15.8185	21
CH_PA_01	Picea abies	46.26	9.2204	15
CH_PA_02	Picea abies	46.256	9.23632	24
DE_PA_09	Picea abies	49.0884	13.2292	25
DE_PA_10	Picea abies	49.0859	13.285	21
FI_PA_17	Picea abies	66.4337	26.6856	24
FI_PA_18	Picea abies	61.656	29.2913	24
FR_PA_21	Picea abies	44.3338	6.482	24
GR_PA_07	Picea abies	41.529	24.2834	22
GR_PA_08	Picea abies	41.4848	24.3338	22
IT_PA_03	Picea abies	46.5109	12.1344	23
IT_PA_04	Picea abies	46.4851	12.109	24
LT_PA_11	Picea abies	53.969	24.3324	25
LT_PA_12	Picea abies	55.3668	26.1967	23
NO_PA_13	Picea abies	59.8167	11.0261	25
NO_PA_14	Picea abies	61.4575	12.421	24
NO_PA_22	Picea abies	66.1072	13.0771	20
PL_PA_25	Picea abies	52.8628	22.7107	18
RO_PA_24	Picea abies	46.6401	24.6774	17
RU_OB_01	Picea abies	59.1035	61.7015	8
RU_PA_19	Picea abies	54.5545	58.8806	25
RU_PA_20	Picea abies	54.7037	58.8179	24
RU_PA_26	Picea abies	53.3	34.3	7
SE_PA_15	Picea abies	64.7553	18.2968	24
SE_PA_16	Picea abies	64.1771	20.0657	24
BA_PO_24	Populus nigra	43.9087	18.3245	18
CH_PO_12	Populus nigra	46.8996	9.54212	33
CH_PO_13	Populus nigra	46.2843	8.6574	27
DE_PO_08	Populus nigra	51.1556	6.83284	23
DE_PO_09	Populus nigra	49.8242	8.44374	24
DE_PO_10	Populus nigra	48.0482	12.7973	18
DE_PO_11	Populus nigra	48.4391	13.06	23
ES_PO_01	Populus nigra	40.1605	-4.40648	5
ES_PO_02	Populus nigra	41.5854	-0.761134	19
FR_PO_04	Populus nigra	47.8849	1.84575	28
FR_PO_05	Populus nigra	47.2452	-1.45783	25
FR_PO_06	Populus nigra	44.7502	4.90561	26
FR_PO_07	Populus nigra	44.6952	5.39869	29
FR_PO_20	Populus nigra	44.8942	3.91774	21
FR_PO_21	Populus nigra	43.05	1.78333	24
FR_PO_22	Populus nigra	49.3049	1.23986	11
GB_PO_19	Populus nigra	51.5136	0.006	32
IT_PO_14	Populus nigra	45.2122	9.056	14
IT_PO_15	Populus nigra	45.2367	9.01663	12
IT_PO_16	Populus nigra	42.9546	11.3464	19
IT_PO_17	Populus nigra	43.1111	11.3161	14
MA_PO_23	Populus nigra	33.341	-6.42947	22
ES_PP_01	Pinus pinaster	36.8274	-3.94084	18
ES_PP_02	Pinus pinaster	36.8349	-3.92395	21
ES_PP_03	Pinus pinaster	40.2452	-5.12166	23
ES_PP_04	Pinus pinaster	40.1888	-5.10823	17
ES_PP_05	Pinus pinaster	41.3361	-4.24593	21
ES_PP_06	Pinus pinaster	41.3413	-4.23514	19
ES_PP_07	Pinus pinaster	39.9173	-0.394194	15
ES_PP_08	Pinus pinaster	39.9124	-0.38906	16
FR_PP_09	Pinus pinaster	44.9686	-1.16398	16
FR_PP_10	Pinus pinaster	44.7798	-1.22914	17
FR_PP_11	Pinus pinaster	43.2332	6.36537	18
FR_PP_12	Pinus pinaster	43.2174	6.36002	24
FR_PP_13	Pinus pinaster	41.7549	9.21182	12
FR_PP_14	Pinus pinaster	41.8162	9.26038	15
FR_PP_21	Pinus pinaster	43.082	2.878	22
IT_PP_15	Pinus pinaster	44.0512	9.97057	18
IT_PP_16	Pinus pinaster	44.0119	10.1839	13
IT_PP_17	Pinus pinaster	43.1317	11.2434	23
IT_PP_18	Pinus pinaster	43.1392	11.349	24
IT_PP_19	Pinus pinaster	44.4175	8.67106	25
IT_PP_20	Pinus pinaster	44.551	8.64537	25
MA_PP_23	Pinus pinaster	31.4667	-6.83333	23
MA_PP_24	Pinus pinaster	33.8333	-3.98333	22
PT_PP_22	Pinus pinaster	39.7833	-8.9575	17
TN_PP_25	Pinus pinaster	36.9584	8.70379	8
CH_PS_05	Pinus sylvestris	46.1327	7.07437	23
CH_PS_06	Pinus sylvestris	46.0928	7.07358	22
DE_PS_11	Pinus sylvestris	53.2632	13.1375	22
DE_PS_12	Pinus sylvestris	52.9748	13.666	18
ES_PS_01	Pinus sylvestris	41.028	-3.81022	19
ES_PS_02	Pinus sylvestris	40.9964	-3.82205	22
FI_PS_18	Pinus sylvestris	66.4386	26.7848	9
FI_PS_19	Pinus sylvestris	61.656	29.2912	10
FR_PS_03	Pinus sylvestris	45.5681	3.93112	20
FR_PS_04	Pinus sylvestris	45.4035	3.69453	24
GB_PS_13	Pinus sylvestris	57.6301	-5.35351	20
GB_PS_14	Pinus sylvestris	57.2081	-3.6142	19
GR_PS_09	Pinus sylvestris	40.1926	22.143	18
GR_PS_10	Pinus sylvestris	40.2701	22.2077	13
IT_PS_07	Pinus sylvestris	44.5358	10.5242	17
IT_PS_08	Pinus sylvestris	44.5368	10.5403	21
LT_PS_20	Pinus sylvestris	54.025	24.4382	19
LT_PS_21	Pinus sylvestris	55.5077	23.4594	19
NO_PS_15	Pinus sylvestris	59.8679	11.0547	17
NO_PS_16	Pinus sylvestris	61.4575	12.4213	19
RU_PS_22	Pinus sylvestris	60.8551	63.5375	8
RU_PS_23	Pinus sylvestris	60.8525	63.5207	17
SE_PS_17	Pinus sylvestris	63.9627	20.3513	15
CH_QP_05	Quercus petraea	47.5558	8.57907	22
CH_QP_06	Quercus petraea	47.5562	8.59093	23
DE_QP_17	Quercus petraea	53.7253	10.9756	18
DE_QP_18	Quercus petraea	52.1702	14.4755	24
ES_QP_01	Quercus petraea	41.7957	-1.78664	22
ES_QP_02	Quercus petraea	41.7968	-1.78208	23
FR_QP_03	Quercus petraea	46.6047	0.172683	20
FR_QP_04	Quercus petraea	46.6509	0.477271	16
GB_QP_11	Quercus petraea	54.2333	-3.02858	24
GB_QP_12	Quercus petraea	55.9471	-2.51644	22
IT_QP_07	Quercus petraea	43.349	10.9755	24
IT_QP_08	Quercus petraea	43.2431	10.7856	25
IT_QP_09	Quercus petraea	38.1416	15.9386	25
IT_QP_10	Quercus petraea	38.1443	15.9382	21
LT_QP_20	Quercus petraea	54.2333	23.7562	25
NO_QP_13	Quercus petraea	58.4106	8.48852	25
NO_QP_14	Quercus petraea	58.1664	8.12551	15
PL_QP_19	Quercus petraea	53.3909	20.4011	16
SE_QP_16	Quercus petraea	56.0672	13.274	13
