## Supplementary material for "Resilience of genetic diversity in forest trees over the Quaternary": Table_S3.xlsx

### Sheet: pi_coordinate_fst_by_population
Pop	Species	Fst	Latitude	Longitude	distance (m)	Fst/dist	4fold_pi
CH_BP_05	BP	0.0211368	46.3243	8.95684	1.36032e+06	1.5538e-08	0.00358
CH_BP_06	BP	0.0211329	46.136	8.98465	1.36818e+06	1.5446e-08	0.00362
DE_BP_09	BP	0.0231577	51.8368	14.4384	1.19354e+06	1.94026e-08	0.00367
DE_BP_10	BP	0.0208289	52.5438	14.0525	1.18683e+06	1.75501e-08	0.00361
ES_BP_02	BP	0.048247	42.6733	-0.319867	1.90956e+06	2.5266e-08	0.00359
FI_BP_19	BP	0.0222956	66.369	26.7316	1.8926e+06	1.17804e-08	0.0036
FI_BP_20	BP	0.0187034	61.656	29.2918	1.67107e+06	1.11925e-08	0.00368
FR_BP_03	BP	0.0226645	44.1983	7.0684	1.51091e+06	1.50005e-08	0.00388
FR_BP_04	BP	0.0245109	44.84	3.32116	1.59702e+06	1.53479e-08	0.00371
FR_BP_21	BP	0.0259851	44.2058	7.09576	1.50976e+06	1.72113e-08	0.0035
GB_BP_13	BP	0.0196326	54.2313	-3.02778	1.63338e+06	1.20196e-08	0.00363
GB_BP_14	BP	0.0201997	57.2312	-3.66453	1.68986e+06	1.19534e-08	0.0035
IT_BP_07	BP	0.100715	43.6113	11.7114	1.52174e+06	6.61839e-08	0.00299
IT_BP_08	BP	0.057497	42.1548	13.6173	1.65735e+06	3.46922e-08	0.00355
LT_BP_11	BP	0.0177548	55.0318	23.0083	1.30212e+06	1.36353e-08	0.00357
LT_BP_12	BP	0.0217568	54.6196	24.2281	1.33379e+06	1.6312e-08	0.00346
NO_BP_15	BP	0.0181474	59.8153	11.0256	1.3615e+06	1.3329e-08	0.00353
NO_BP_16	BP	0.017588	60.8019	10.7502	1.41362e+06	1.24418e-08	0.0038
RU_BP_23	BP	0.0172663	51.5	23.91	1.37889e+06	1.25218e-08	0.00383
RU_BP_24	BP	0.0271175	53.92	27.55	1.46237e+06	1.85435e-08	0.00363
RU_BP_25	BP	0.0302481	56.21	87.75	4.64123e+06	6.51725e-09	0.00422
SE_BP_17	BP	0.0230615	64.7582	18.7059	1.65424e+06	1.39408e-08	0.00378
SE_BP_18	BP	0.0206389	63.924	19.8941	1.60015e+06	1.28981e-08	0.00381
AT_FS_13	FS	0.0421989	46.4966	14.0675	661640	6.37792e-08	0.00505
AT_FS_14	FS	0.0402953	46.5837	14.2671	668582	6.02698e-08	0.00503
CH_FS_11	FS	0.0370381	47.2369	7.47256	651588	5.68429e-08	0.00499
CH_FS_12	FS	0.0351228	47.2209	7.40197	653123	5.37767e-08	0.00502
DE_FS_15	FS	0.0357564	47.7755	12.8157	638515	5.59994e-08	0.00513
DE_FS_16	FS	0.0439495	47.7695	12.8291	638646	6.88167e-08	0.00504
DE_FS_17	FS	0.0336796	51.1622	8.90837	738182	4.5625e-08	0.00507
DE_FS_18	FS	0.0335126	51.1301	8.97804	736118	4.55262e-08	0.00507
ES_FS_01	FS	0.0749908	42.6732	-0.122868	1.10801e+06	6.76804e-08	0.00467
ES_FS_02	FS	0.0796183	42.7133	-0.126996	1.10592e+06	7.19926e-08	0.00458
FR_FS_03	FS	0.0509397	44.1846	5.23503	786259	6.47875e-08	0.00491
FR_FS_04	FS	0.0511452	44.1787	5.24318	786258	6.50489e-08	0.00496
FR_FS_05	FS	0.0671651	41.863	9.10468	857122	7.83612e-08	0.00519
FR_FS_06	FS	0.0657766	41.8657	9.13928	856698	7.67792e-08	0.0052
GB_FS_19	FS	0.0515636	51.5257	-1.02795	1.06223e+06	4.85427e-08	0.00475
GB_FS_20	FS	0.0512885	51.6192	-0.985956	1.06333e+06	4.82339e-08	0.00482
IT_FS_07	FS	0.0604222	42.515	13.5492	853036	7.08319e-08	0.00534
IT_FS_08	FS	0.0674726	42.5017	13.5746	854794	7.89343e-08	0.00526
NO_FS_21	FS	0.0830762	59.1956	10.0486	1.35243e+06	6.14272e-08	0.00442
NO_FS_22	FS	0.0862935	59.3865	10.3097	1.372e+06	6.2896e-08	0.00433
SE_FS_23	FS	0.0446153	55.9503	13.7255	1.09652e+06	4.06882e-08	0.00494
SE_FS_24	FS	0.0465248	56.4062	12.9874	1.12015e+06	4.15345e-08	0.00489
SI_FS_25	FS	0.039883	46.3167	13.5667	650295	6.13306e-08	0.005
SI_FS_26	FS	0.044499	46.4333	13.6167	649258	6.85383e-08	0.00499
SI_FS_27	FS	0.0365636	45.7667	14.95	715416	5.11082e-08	0.00508
SI_FS_28	FS	0.0364287	45.7667	14.9833	716999	5.08072e-08	0.00511
AT_PA_05	PA	0.0553236	47.736	15.8076	1.27249e+06	4.34767e-08	0.00452
AT_PA_06	PA	0.0540822	47.7403	15.8185	1.27225e+06	4.25092e-08	0.00448
CH_PA_01	PA	0.0688325	46.26	9.2204	1.50983e+06	4.55897e-08	0.00426
CH_PA_02	PA	0.070194	46.256	9.23632	1.50935e+06	4.65062e-08	0.00426
DE_PA_09	PA	0.0543815	49.0884	13.2292	1.2698e+06	4.28269e-08	0.00464
DE_PA_10	PA	0.0548206	49.0859	13.285	1.26852e+06	4.3216e-08	0.00442
FI_PA_17	PA	0.0686421	66.4337	26.6856	1.78436e+06	3.84687e-08	0.00521
FI_PA_18	PA	0.045024	61.656	29.2913	1.51063e+06	2.98048e-08	0.0052
FR_PA_21	PA	0.102883	44.3338	6.482	1.77107e+06	5.80912e-08	0.00396
GR_PA_07	PA	0.0593403	41.529	24.2834	1.74513e+06	3.40033e-08	0.00455
GR_PA_08	PA	0.0621844	41.4848	24.3338	1.74979e+06	3.55381e-08	0.00459
IT_PA_03	PA	0.0566726	46.5109	12.1344	1.39279e+06	4.06901e-08	0.00442
IT_PA_04	PA	0.0563716	46.4851	12.109	1.39492e+06	4.0412e-08	0.00446
LT_PA_11	PA	0.0394718	53.969	24.3324	1.21041e+06	3.26102e-08	0.00489
LT_PA_12	PA	0.0404525	55.3668	26.1967	1.25351e+06	3.22713e-08	0.00501
NO_PA_13	PA	0.0448395	59.8167	11.0261	1.46859e+06	3.05322e-08	0.00508
NO_PA_14	PA	0.0451964	61.4575	12.421	1.50545e+06	3.00218e-08	0.0052
NO_PA_22	PA	0.0690169	66.1072	13.0771	1.7944e+06	3.84623e-08	0.00498
PL_PA_25	PA	0.039941	52.8628	22.7107	1.19362e+06	3.3462e-08	0.00494
RO_PA_24	PA	0.0462514	46.6401	24.6774	1.40756e+06	3.28591e-08	0.00473
RU_OB_01	PA	0.114324	59.1035	61.7015	2.67538e+06	4.27317e-08	0.00534
RU_PA_19	PA	0.152775	54.5545	58.8806	2.58969e+06	5.89937e-08	0.00496
RU_PA_20	PA	0.112414	54.7037	58.8179	2.58208e+06	4.35361e-08	0.00528
RU_PA_26	PA	0.0434875	53.3	34.3	1.48976e+06	2.91909e-08	0.00519
SE_PA_15	PA	0.0548087	64.7553	18.2968	1.62438e+06	3.37413e-08	0.00509
SE_PA_16	PA	0.0575012	64.1771	20.0657	1.57611e+06	3.6483e-08	0.00504
BA_PO_24	PO	0.243361	43.9087	18.3245	1.15184e+06	2.11281e-07	0.00262
CH_PO_12	PO	0.162515	46.8996	9.54212	619212	2.62455e-07	0.00289
CH_PO_13	PO	0.133527	46.2843	8.6574	588211	2.27005e-07	0.00306
DE_PO_08	PO	0.139086	51.1556	6.83284	815611	1.70529e-07	0.00309
DE_PO_09	PO	0.149597	49.8242	8.44374	731163	2.04601e-07	0.00301
DE_PO_10	PO	0.147215	48.0482	12.7973	779622	1.88828e-07	0.00305
DE_PO_11	PO	0.164365	48.4391	13.06	807220	2.03619e-07	0.00288
ES_PO_01	PO	0.152048	40.1605	-4.40648	1.17395e+06	1.29518e-07	0.00336
ES_PO_02	PO	0.150814	41.5854	-0.761134	904907	1.66662e-07	0.00362
FR_PO_04	PO	0.101639	47.8849	1.84575	684216	1.48548e-07	0.00351
FR_PO_05	PO	0.13214	47.2452	-1.45783	813303	1.62473e-07	0.00325
FR_PO_06	PO	0.108324	44.7502	4.90561	587659	1.84331e-07	0.00351
FR_PO_07	PO	0.129173	44.6952	5.39869	585151	2.20751e-07	0.00332
FR_PO_20	PO	0.165004	44.8942	3.91774	602539	2.73848e-07	0.00312
FR_PO_21	PO	0.10939	43.05	1.78333	729937	1.49862e-07	0.00357
FR_PO_22	PO	0.147612	49.3049	1.23986	763817	1.93256e-07	0.00314
GB_PO_19	PO	0.211675	51.5136	0.006	952506	2.22229e-07	0.00267
IT_PO_14	PO	0.118108	45.2122	9.056	600394	1.96717e-07	0.00323
IT_PO_15	PO	0.118985	45.2367	9.01663	598927	1.98664e-07	0.00329
IT_PO_16	PO	0.130483	42.9546	11.3464	769793	1.69504e-07	0.00345
IT_PO_17	PO	0.145741	43.1111	11.3161	759722	1.91835e-07	0.00336
MA_PO_23	PO	0.388602	33.341	-6.42947	1.81912e+06	2.13621e-07	0.00266
ES_PP_01	PP	0.11195	36.8274	-3.94084	892917	1.25375e-07	0.00345
ES_PP_02	PP	0.111018	36.8349	-3.92395	891871	1.24478e-07	0.00339
ES_PP_03	PP	0.103711	40.2452	-5.12166	812059	1.27713e-07	0.00292
ES_PP_04	PP	0.104421	40.1888	-5.10823	812182	1.28569e-07	0.00289
ES_PP_05	PP	0.104728	41.3361	-4.24593	768676	1.36244e-07	0.0029
ES_PP_06	PP	0.104779	41.3413	-4.23514	768272	1.36383e-07	0.00288
ES_PP_07	PP	0.10735	39.9173	-0.394194	679674	1.57944e-07	0.00301
ES_PP_08	PP	0.0990311	39.9124	-0.38906	679740	1.4569e-07	0.00309
FR_PP_09	PP	0.136643	44.9686	-1.16398	791302	1.72681e-07	0.00264
FR_PP_10	PP	0.13471	44.7798	-1.22914	782105	1.7224e-07	0.00267
FR_PP_11	PP	0.130655	43.2332	6.36537	692455	1.88684e-07	0.00234
FR_PP_12	PP	0.131319	43.2174	6.36002	692052	1.89753e-07	0.00241
FR_PP_13	PP	0.107894	41.7549	9.21182	781993	1.37974e-07	0.00273
FR_PP_14	PP	0.116391	41.8162	9.26038	783016	1.48645e-07	0.0026
FR_PP_21	PP	0.139964	43.082	2.878	666487	2.10002e-07	0.00267
IT_PP_15	PP	0.139331	44.0512	9.97057	832451	1.67375e-07	0.00228
IT_PP_16	PP	0.129801	44.0119	10.1839	842459	1.54074e-07	0.00247
IT_PP_17	PP	0.140156	43.1317	11.2434	887744	1.57879e-07	0.00238
IT_PP_18	PP	0.139389	43.1392	11.349	895030	1.55736e-07	0.00236
IT_PP_19	PP	0.135595	44.4175	8.67106	791593	1.71294e-07	0.00238
IT_PP_20	PP	0.106766	44.551	8.64537	797487	1.33878e-07	0.0026
MA_PP_23	PP	0.243848	31.4667	-6.83333	1.44024e+06	1.69311e-07	0.00269
MA_PP_24	PP	0.24829	33.8333	-3.98333	1.11992e+06	2.21704e-07	0.00266
PT_PP_22	PP	0.122705	39.7833	-8.9575	1.07331e+06	1.14324e-07	0.00284
TN_PP_25	PP	0.190677	36.9584	8.70379	988791	1.92839e-07	0.00256
CH_PS_05	PS	0.0101728	46.1327	7.07437	1.45349e+06	6.99889e-09	0.00375
CH_PS_06	PS	0.0108064	46.0928	7.07358	1.45508e+06	7.42667e-09	0.00389
DE_PS_11	PS	0.00882906	53.2632	13.1375	1.3147e+06	6.71566e-09	0.00391
DE_PS_12	PS	0.011551	52.9748	13.666	1.315e+06	8.78408e-09	0.00392
ES_PS_01	PS	0.0216951	41.028	-3.81022	2.15205e+06	1.00811e-08	0.00399
ES_PS_02	PS	0.0207932	40.9964	-3.82205	2.15496e+06	9.64896e-09	0.00381
FI_PS_18	PS	0.0113098	66.4386	26.7848	2.03846e+06	5.5482e-09	0.0041
FI_PS_19	PS	0.00956266	61.656	29.2912	1.81683e+06	5.26339e-09	0.00407
FR_PS_03	PS	0.0111398	45.5681	3.93112	1.55338e+06	7.17133e-09	0.00408
FR_PS_04	PS	0.0111169	45.4035	3.69453	1.56912e+06	7.08479e-09	0.0041
GB_PS_13	PS	0.0146386	57.6301	-5.35351	1.83256e+06	7.98808e-09	0.0041
GB_PS_14	PS	0.0119848	57.2081	-3.6142	1.75222e+06	6.8398e-09	0.00418
GR_PS_09	PS	0.0133795	40.1926	22.143	2.01808e+06	6.62982e-09	0.00386
GR_PS_10	PS	0.0134178	40.2701	22.2077	2.01407e+06	6.66206e-09	0.00378
IT_PS_07	PS	0.0345331	44.5358	10.5242	1.51387e+06	2.28112e-08	0.00352
IT_PS_08	PS	0.030464	44.5368	10.5403	1.51385e+06	2.01235e-08	0.00353
LT_PS_20	PS	0.0103292	54.025	24.4382	1.51657e+06	6.81089e-09	0.00394
LT_PS_21	PS	0.0100797	55.5077	23.4594	1.49077e+06	6.7614e-09	0.00416
NO_PS_15	PS	0.00909877	59.8679	11.0547	1.50396e+06	6.04988e-09	0.00415
NO_PS_16	PS	0.010322	61.4575	12.4213	1.58016e+06	6.53224e-09	0.00382
RU_PS_22	PS	0.0132077	60.8551	63.5375	3.22662e+06	4.09335e-09	0.00369
RU_PS_23	PS	0.0157283	60.8525	63.5207	3.22582e+06	4.87575e-09	0.00394
SE_PS_17	PS	0.00977237	63.9627	20.3513	1.76735e+06	5.52938e-09	0.00398
CH_QP_05	QP	0.0267692	47.5558	8.57907	899819	2.97495e-08	0.00706
CH_QP_06	QP	0.0255359	47.5562	8.59093	899836	2.83784e-08	0.00716
DE_QP_17	QP	0.0293061	53.7253	10.9756	981770	2.98503e-08	0.00721
DE_QP_18	QP	0.024317	52.1702	14.4755	1.00113e+06	2.42896e-08	0.00724
ES_QP_01	QP	0.0257934	41.7957	-1.78664	1.38894e+06	1.85706e-08	0.00734
ES_QP_02	QP	0.0273148	41.7968	-1.78208	1.38866e+06	1.96699e-08	0.00739
FR_QP_03	QP	0.0265533	46.6047	0.172683	1.07867e+06	2.46167e-08	0.00698
FR_QP_04	QP	0.0291541	46.6509	0.477271	1.06608e+06	2.73471e-08	0.00682
GB_QP_11	QP	0.032578	54.2333	-3.02858	1.26619e+06	2.57291e-08	0.00725
GB_QP_12	QP	0.035445	55.9471	-2.51644	1.31884e+06	2.68759e-08	0.00753
IT_QP_07	QP	0.0406251	43.349	10.9755	1.08146e+06	3.75651e-08	0.00667
IT_QP_08	QP	0.0443312	43.2431	10.7856	1.085e+06	4.08583e-08	0.00687
IT_QP_09	QP	0.0816067	38.1416	15.9386	1.57889e+06	5.16861e-08	0.00703
IT_QP_10	QP	0.0853544	38.1443	15.9382	1.57864e+06	5.40682e-08	0.00699
LT_QP_20	QP	0.0628516	54.2333	23.7562	1.43188e+06	4.38943e-08	0.00686
NO_QP_13	QP	0.0316486	58.4106	8.48852	1.25248e+06	2.52687e-08	0.00727
NO_QP_14	QP	0.0295002	58.1664	8.12551	1.23302e+06	2.39251e-08	0.00746
PL_QP_19	QP	0.0334632	53.3909	20.4011	1.2431e+06	2.69191e-08	0.00731
SE_QP_16	QP	0.0309589	56.0672	13.274	1.12653e+06	2.74816e-08	0.00743
