## Supplementary material for "Resilience of genetic diversity in forest trees over the Quaternary": Table_S5.xlsx

### Sheet: Sheet1
Sampling design	Species	Model	AIC	Delta AIC	Wi
OnePerPop	Bpendula	SNM	122004	1517.66	0
OnePerPop	Bpendula	2-epoch	120486	0.078	0.490251
OnePerPop	Bpendula	3-epoch	120486	0	0.509749
OnePerPop	Fsylvatica	SNM	214178	357.16	1.84988e-78
OnePerPop	Fsylvatica	2-epoch	213820	0	0.665967
OnePerPop	Fsylvatica	3-epoch	213822	1.38	0.334033
OnePerPop	Pabies	SNM	140802	2400.22	0
OnePerPop	Pabies	2-epoch	138402	1.008	0.376601
OnePerPop	Pabies	3-epoch	138401	0	0.623399
OnePerPop	Pnigra	SNM	125010	711.412	1.79293e-155
OnePerPop	Pnigra	2-epoch	124299	0.344	0.457106
OnePerPop	Pnigra	3-epoch	124299	0	0.542894
OnePerPop	Ppinaster	SNM	45544.2	121.278	4.05917e-27
OnePerPop	Ppinaster	2-epoch	45422.9	0	0.878254
OnePerPop	Ppinaster	3-epoch	45426.8	3.952	0.121746
OnePerPop	Psylvestris	SNM	12377.3	939.42	8.90665e-205
OnePerPop	Psylvestris	2-epoch	11437.8	0	0.875338
OnePerPop	Psylvestris	3-epoch	11441.7	3.898	0.124662
OnePerPop	Qpetraea	SNM	307626	5026.52	0
OnePerPop	Qpetraea	2-epoch	302599	0	0.922799
OnePerPop	Qpetraea	3-epoch	302604	4.962	0.0772009
AllSamples	Bpendula	SNM	535154	6017.64	0
AllSamples	Bpendula	2-epoch	529351	214.344	2.85622e-47
AllSamples	Bpendula	3-epoch	529136	0	1
AllSamples	Fsylvatica	SNM	647207	68.062	1.66159e-15
AllSamples	Fsylvatica	2-epoch	647184	45.086	1.62069e-10
AllSamples	Fsylvatica	3-epoch	647139	0	1
AllSamples	Pabies	SNM	638596	9677.12	0
AllSamples	Pabies	2-epoch	628974	55.21	1.02636e-12
AllSamples	Pabies	3-epoch	628919	0	1
AllSamples	Pnigra	SNM	416110	757.536	3.18526e-165
AllSamples	Pnigra	2-epoch	415377	23.814	6.74299e-06
AllSamples	Pnigra	3-epoch	415353	0	0.999993
AllSamples	Ppinaster	SNM	197331	5253.42	0
AllSamples	Ppinaster	2-epoch	192088	10.236	0.00595234
AllSamples	Ppinaster	3-epoch	192078	0	0.994048
AllSamples	Psylvestris	SNM	124971	15386.7	0
AllSamples	Psylvestris	2-epoch	109662	77.544	1.45056e-17
AllSamples	Psylvestris	3-epoch	109585	0	1
AllSamples	Qpetraea	SNM	1.5526e+06	31457.9	0
AllSamples	Qpetraea	2-epoch	1.52178e+06	637.498	3.70739e-139
AllSamples	Qpetraea	3-epoch	1.52114e+06	0	1
PairPop	Bpendula	SNM	236448	1705.82	0
PairPop	Bpendula	2-epoch	234743	0	0.779026
PairPop	Bpendula	3-epoch	234745	2.52	0.220974
PairPop	Bpendula	div-e1-iso	280961	46218.4	0
PairPop	Bpendula	div-e1-mig	279945	45202.2	0
PairPop	Bpendula	div-e2-iso	280123	45380.4	0
PairPop	Bpendula	div-e2-mig	279935	45192.3	0
PairPop	Fsylvatica	SNM	213504	100.836	1.26982e-22
PairPop	Fsylvatica	2-epoch	213457	53.098	2.95064e-12
PairPop	Fsylvatica	3-epoch	213404	0	1
PairPop	Fsylvatica	div-e1-iso	257634	44230.4	0
PairPop	Fsylvatica	div-e1-mig	256880	43476.3	0
PairPop	Fsylvatica	div-e2-iso	257511	44107.1	0
PairPop	Fsylvatica	div-e2-mig	256842	43438	0
PairPop	Pabies	SNM	284711	2753.77	0
PairPop	Pabies	2-epoch	281957	0	0.703913
PairPop	Pabies	3-epoch	281959	1.732	0.296087
PairPop	Pabies	div-e1-iso	344015	62058.2	0
PairPop	Pabies	div-e1-mig	341926	59969.3	0
PairPop	Pabies	div-e2-iso	342876	60918.8	0
PairPop	Pabies	div-e2-mig	341934	59977.4	0
PairPop	Pnigra	SNM	194221	100.84	1.26728e-22
PairPop	Pnigra	2-epoch	194164	43.726	3.19904e-10
PairPop	Pnigra	3-epoch	194121	0	1
PairPop	Pnigra	div-e1-iso	233342	39221.2	0
PairPop	Pnigra	div-e1-mig	232747	38626.2	0
PairPop	Pnigra	div-e2-iso	233300	39179.1	0
PairPop	Pnigra	div-e2-mig	232752	38631.9	0
PairPop	Ppinaster	SNM	260533	2649.65	0
PairPop	Ppinaster	2-epoch	257884	0	0.894636
PairPop	Ppinaster	3-epoch	257888	4.278	0.105364
PairPop	Ppinaster	div-e1-iso	315794	57909.7	0
PairPop	Ppinaster	div-e1-mig	313938	56054	0
PairPop	Ppinaster	div-e2-iso	314870	56986	0
PairPop	Ppinaster	div-e2-mig	313942	56058.2	0
PairPop	Psylvestris	SNM	200446	2585.44	0
PairPop	Psylvestris	2-epoch	197860	0	0.91341
PairPop	Psylvestris	3-epoch	197865	4.712	0.08659
PairPop	Psylvestris	div-e1-iso	254311	56450.7	0
PairPop	Psylvestris	div-e1-mig	252713	54852.9	0
PairPop	Psylvestris	div-e2-iso	253418	55557.3	0
PairPop	Psylvestris	div-e2-mig	252719	54858.6	0
PairPop	Qpetraea	SNM	214764	108.248	3.12065e-24
PairPop	Qpetraea	2-epoch	214705	49.238	2.03284e-11
PairPop	Qpetraea	3-epoch	214656	0	1
PairPop	Qpetraea	div-e1-iso	258850	44194.5	0
PairPop	Qpetraea	div-e1-mig	258053	43397.1	0
PairPop	Qpetraea	div-e2-iso	258729	44073.8	0
PairPop	Qpetraea	div-e2-mig	258024	43368.7	0
SinglePop_ES_BP_02	Bpendula	SNM	170490	358.662	8.52008e-79
SinglePop_ES_BP_02	Bpendula	2-epoch	170131	0	0.649991
SinglePop_ES_BP_02	Bpendula	3-epoch	170132	1.238	0.350009
SinglePop_LT_BP_11	Bpendula	SNM	170374	1170.43	5.60347e-255
SinglePop_LT_BP_11	Bpendula	2-epoch	169204	0	0.801866
SinglePop_LT_BP_11	Bpendula	3-epoch	169207	2.796	0.198134
SinglePop_DE_PA_09	Pabies	SNM	194481	1636.42	0
SinglePop_DE_PA_09	Pabies	2-epoch	192844	0	0.863421
SinglePop_DE_PA_09	Pabies	3-epoch	192848	3.688	0.136579
SinglePop_SE_PA_16	Pabies	SNM	195276	388.46	3.8968e-85
SinglePop_SE_PA_16	Pabies	2-epoch	194888	0	0.878468
SinglePop_SE_PA_16	Pabies	3-epoch	194892	3.956	0.121532
SinglePop_ES_PS_02	Psylvestris	SNM	20475.6	1718.31	0
SinglePop_ES_PS_02	Psylvestris	2-epoch	18757.3	0	0.770476
SinglePop_ES_PS_02	Psylvestris	3-epoch	18759.7	2.422	0.229524
SinglePop_LT_PS_21	Psylvestris	SNM	16761	1277.11	3.58881e-278
SinglePop_LT_PS_21	Psylvestris	2-epoch	15483.9	0	0.749885
SinglePop_LT_PS_21	Psylvestris	3-epoch	15486.1	2.196	0.250115
SinglePop_IT_QP_09	Qpetraea	SNM	488538	3657.72	0
SinglePop_IT_QP_09	Qpetraea	2-epoch	484881	1.14	0.361237
SinglePop_IT_QP_09	Qpetraea	3-epoch	484880	0	0.638763
SinglePop_GB_QP_11	Qpetraea	SNM	480801	2642.97	0
SinglePop_GB_QP_11	Qpetraea	2-epoch	478158	0	0.8998
SinglePop_GB_QP_11	Qpetraea	3-epoch	478163	4.39	0.1002
SinglePop_ES_PO_02	Pnigra	SNM	141409	8.66	0.0107398
SinglePop_ES_PO_02	Pnigra	2-epoch	141404	3.094	0.173635
SinglePop_ES_PO_02	Pnigra	3-epoch	141401	0	0.815625
SinglePop_DE_PO_11	Pnigra	SNM	118879	126.164	4.01288e-28
SinglePop_DE_PO_11	Pnigra	2-epoch	118766	14.088	0.000871868
SinglePop_DE_PO_11	Pnigra	3-epoch	118752	0	0.999128
SinglePop_ES_PP_03	Ppinaster	SNM	56196.1	156.1	1.07851e-34
SinglePop_ES_PP_03	Ppinaster	2-epoch	56040	0	0.850178
SinglePop_ES_PP_03	Ppinaster	3-epoch	56043.4	3.472	0.149822
SinglePop_IT_PP_17	Ppinaster	SNM	44860.7	160.472	1.42544e-35
SinglePop_IT_PP_17	Ppinaster	2-epoch	44756	55.73	7.91379e-13
SinglePop_IT_PP_17	Ppinaster	3-epoch	44700.3	0	1
SinglePop_ES_FS_01	Fsylvatica	SNM	234272	734.682	2.92301e-160
SinglePop_ES_FS_01	Fsylvatica	2-epoch	233563	26.33	1.91652e-06
SinglePop_ES_FS_01	Fsylvatica	3-epoch	233537	0	0.999998
SinglePop_NO_FS_21	Fsylvatica	SNM	222895	573.622	1.60872e-125
SinglePop_NO_FS_21	Fsylvatica	2-epoch	222323	0.684	0.415324
SinglePop_NO_FS_21	Fsylvatica	3-epoch	222322	0	0.584676
