## Supplementary material for "Resilience of genetic diversity in forest trees over the Quaternary": Table_S6.xlsx

### Sheet: Sheet1
Sampling desgin	Model	Species	Nanc (median)	Nanc (LB)	Nanc (HB)	Nbot (median)	Nbot (LB)	Nbot (HB)	Ncur (median)	Ncur (LB)	Ncur (HB)	Ratio Ncur/Nanc (median)	Ratio Ncur/Nanc (LB)	Ratio Ncur/Nanc (HB)	TLATE (median)	TLATE (LB)	TLATE (HB)	TEARLY (median)	TEARLY (LB)	TEARLY (HB)	TLATE (median, year)	TLATE (LB, year)	TLATE (HB, year)	TEARLY (median, year)	TEARLY (LB, year)	TEARLY (HB, year)
OnePerPop	2-epoch	Bpendula	59198.3	53309.5	62078.1	NA	NA	NA	404639	340977	465394	6.76653	5.96476	7.74449	67774	61495.7	80868.8	NA	NA	NA	1.01661e+06	922436	1.21303e+06	NA	NA	NA
OnePerPop	2-epoch	Fsylvatica	38061.1	2497.97	95232.5	NA	NA	NA	169760	164747	187867	4.43303	1.91958	69.4473	294314	92525	386359	NA	NA	NA	1.76588e+07	5.5515e+06	2.31815e+07	NA	NA	NA
OnePerPop	2-epoch	Pabies	24449.8	21601.4	25766.6	NA	NA	NA	197166	168106	222182	8.12121	7.33208	9.04396	34497.2	31482.6	40185.8	NA	NA	NA	862431	787066	1.00465e+06	NA	NA	NA
OnePerPop	2-epoch	Pnigra	84634.9	75348.2	90697.5	NA	NA	NA	319719	251067	388279	3.80812	3.22203	4.40123	61779.1	45915.2	95530.1	NA	NA	NA	926686	688728	1.43295e+06	NA	NA	NA
OnePerPop	2-epoch	Ppinaster	17821.6	17232.1	18376	NA	NA	NA	713484	83334.9	1.15391e+07	39.6188	4.6356	652.406	3552.3	3102.5	5121.6	NA	NA	NA	88807.4	77562.6	128040	NA	NA	NA
OnePerPop	2-epoch	Psylvestris	4268.95	3408.53	5268.32	NA	NA	NA	633591	463619	970829	149.651	111.078	223	27626.3	26131.2	29344	NA	NA	NA	690657	653281	733599	NA	NA	NA
OnePerPop	2-epoch	Qpetraea	94146.6	81818	105417	NA	NA	NA	744722	635259	865422	7.85142	7.13043	8.60452	200830	173514	236157	NA	NA	NA	1.20498e+07	1.04109e+07	1.41694e+07	NA	NA	NA
OnePerPop	3-epoch	Bpendula	52198.4	48.5148	2.39423e+08	61089	84.314	1.01178e+06	357148	2840.63	6.83771e+06	8.36001	0.00155326	7350.64	297078	66824.7	1.12925e+07	70638.9	27.2896	94151.5	4.45617e+06	1.00237e+06	1.69388e+08	1.05958e+06	409.344	1.41227e+06
OnePerPop	3-epoch	Fsylvatica	91101.7	38.0489	3.91222e+08	88727.3	52.9897	7.92796e+07	170582	178.189	5.28541e+07	1.14034	0.000466525	19367.1	428837	36935.5	1.23295e+08	69138.5	19.5624	390465	2.57302e+07	2.21613e+06	7.39772e+09	4.14831e+06	1173.75	2.34279e+07
OnePerPop	3-epoch	Pabies	23794.3	15.953	6.43614e+07	26546.9	5.33407	7.04887e+07	158312	89.2296	222291	1.70069	0.00262813	12159.8	104572	31308	2.66217e+06	28326.6	5.62963	43329.2	2.61431e+06	782699	6.65543e+07	708165	140.741	1.08323e+06
OnePerPop	3-epoch	Pnigra	34116.9	19.9781	4.65553e+07	94435.1	50.7645	484427	308198	4278.35	1.5319e+07	26.5833	0.00542619	99768.6	343481	56676.3	2.90928e+06	54709.2	47.6834	88059.1	5.15221e+06	850144	4.36391e+07	820639	715.251	1.32089e+06
OnePerPop	3-epoch	Ppinaster	1.14528e+06	238.133	7.24345e+07	17323.6	10442.6	3.47517e+06	707840	67955.2	3.72756e+07	0.539271	0.00267528	37814.4	244211	26100.4	5.87727e+06	3679.24	2505.42	6783.59	6.10526e+06	652510	1.46932e+08	91981.1	62635.6	169590
OnePerPop	3-epoch	Psylvestris	4579.99	172.914	1.10282e+08	4207.16	84.8526	1.11971e+07	661710	748.241	1.32608e+08	2.93685	0.00500453	101849	52124.7	26962.5	1.31857e+06	26542.3	13.4407	29303.4	1.30312e+06	674062	3.29642e+07	663557	336.019	732585
OnePerPop	3-epoch	Qpetraea	24033.4	49.713	1.71218e+08	104146	351.414	2.19769e+08	728180	3286.12	3.41383e+08	42.8955	0.00334294	53135	584272	165352	2.29178e+06	185143	21.4208	236937	3.50563e+07	9.92113e+06	1.37507e+08	1.11086e+07	1285.25	1.42162e+07
AllSamples	2-epoch	Bpendula	79478.7	76532.1	82881.2	NA	NA	NA	267131	263337	271824	3.36312	3.2427	3.49966	66387	62919.5	71673.7	NA	NA	NA	995805	943792	1.07511e+06	NA	NA	NA
AllSamples	2-epoch	Fsylvatica	127313	125600	129123	NA	NA	NA	2.93233e+06	165703	1.33197e+08	22.8815	1.30149	1044.23	90.9653	56.731	453.212	NA	NA	NA	5457.92	3403.86	27192.7	NA	NA	NA
AllSamples	2-epoch	Pabies	33099	31894.4	33870.7	NA	NA	NA	133142	131608	135289	4.03216	3.92133	4.1709	33196.2	31626.1	34639.2	NA	NA	NA	829906	790652	865981	NA	NA	NA
AllSamples	2-epoch	Pnigra	4804.04	63.0154	74237.1	NA	NA	NA	156754	154668	158869	33.1046	2.13525	2482.64	367987	177394	391500	NA	NA	NA	5.5198e+06	2.66091e+06	5.8725e+06	NA	NA	NA
AllSamples	2-epoch	Ppinaster	19042.5	18530	19568.4	NA	NA	NA	112748	109085	116123	5.91024	5.74182	6.11047	3293.33	3125.94	3467.99	NA	NA	NA	82333.3	78148.4	86699.8	NA	NA	NA
AllSamples	2-epoch	Psylvestris	8912.83	8324.42	9733.18	NA	NA	NA	646262	627446	662686	72.1508	65.9484	78.6262	26933.3	26006.3	27862.4	NA	NA	NA	673332	650157	696559	NA	NA	NA
AllSamples	2-epoch	Qpetraea	160790	155612	164473	NA	NA	NA	708486	695800	716857	4.4062	4.29919	4.5877	136632	132121	144313	NA	NA	NA	8.19791e+06	7.92724e+06	8.65879e+06	NA	NA	NA
AllSamples	3-epoch	Bpendula	72486.6	68738.1	78163.6	221643	210019	230230	402159	350849	469677	5.48654	4.83381	6.26583	91508.1	78363.8	101911	2204.68	1427.37	3342.73	1.37262e+06	1.17546e+06	1.52866e+06	33070.3	21410.6	50140.9
AllSamples	3-epoch	Fsylvatica	133141	129982	140234	111981	69065.7	3.44112e+07	756451	185533	3.23048e+08	5.58815	1.40126	2218.01	4756.6	1597.37	26584.4	269.961	142.708	1039.5	285396	95842.2	1.59507e+06	16197.7	8562.47	62369.9
AllSamples	3-epoch	Pabies	29890.4	27865.2	31273.2	116264	106306	122982	155135	143605	171086	5.23474	4.64909	5.80067	40962.9	37624.6	45474.6	2444.39	1096.22	5168.7	1.02407e+06	940616	1.13687e+06	61109.6	27405.4	129218
AllSamples	3-epoch	Pnigra	8258.76	56.1197	70601.2	154413	29735.4	4.29967e+07	3.32551e+06	213134	6.8329e+08	488.172	5.43712	1.73791e+06	373975	202203	401923	146.718	93.8018	507.889	5.60962e+06	3.03305e+06	6.02885e+06	2200.77	1407.03	7618.34
AllSamples	3-epoch	Ppinaster	30556.2	19332.8	687749	16534.9	14790.8	2.69393e+06	106365	102359	110574	3.41116	0.158943	5.61902	66018.4	9000.13	204817	3759.19	3468.13	4002.47	1.65046e+06	225003	5.12042e+06	93979.6	86703.3	100062
AllSamples	3-epoch	Psylvestris	6302.93	5499.42	7548.33	96909.3	22490.7	253133	719476	690674	755021	114.206	94.2519	130.238	29529.9	28024.5	31770.1	18717.7	14081.9	21897	738249	700612	794253	467942	352047	547426
AllSamples	3-epoch	Qpetraea	11587.8	32.1313	92974.2	325080	74.5084	368857	755597	727302	777488	65.4051	8.13979	23494.9	548453	344168	590211	61483.7	53030.7	73911.3	3.29072e+07	2.06501e+07	3.54127e+07	3.68902e+06	3.18184e+06	4.43468e+06
