## Supplementary material for "Resilience of genetic diversity in forest trees over the Quaternary": Table_S7.xlsx

### Sheet: Sheet1
Sampling design	Model	Species	Pop 1	Pop 2	Nanc	Nbot	Ncur	Ratio NCUR/NANC	Tlate	Tearly	Tlate (year)	Tearly (year)	Tdiv	Tdiv (year)	Tevt	Tevt (year)	Npop1	Npop2	M21	M12
OnePerPop	SNM	Bpendula			102668	NA	NA	NA	NA	NA	NA	NA	NA	NA	NA	NA	NA	NA	NA	NA
OnePerPop	SNM	Fsylvatica			123810	NA	NA	NA	NA	NA	NA	NA	NA	NA	NA	NA	NA	NA	NA	NA
OnePerPop	SNM	Pabies			47903.4	NA	NA	NA	NA	NA	NA	NA	NA	NA	NA	NA	NA	NA	NA	NA
OnePerPop	SNM	Pnigra			116428	NA	NA	NA	NA	NA	NA	NA	NA	NA	NA	NA	NA	NA	NA	NA
OnePerPop	SNM	Ppinaster			21129.7	NA	NA	NA	NA	NA	NA	NA	NA	NA	NA	NA	NA	NA	NA	NA
OnePerPop	SNM	Psylvestris			28470.2	NA	NA	NA	NA	NA	NA	NA	NA	NA	NA	NA	NA	NA	NA	NA
OnePerPop	SNM	Qpetraea			208267	NA	NA	NA	NA	NA	NA	NA	NA	NA	NA	NA	NA	NA	NA	NA
OnePerPop	2-epoch	Bpendula			57255.3	NA	381506	6.66325	71782.3	NA	1.07674e+06	NA	NA	NA	NA	NA	NA	NA	NA	NA
OnePerPop	2-epoch	Fsylvatica			85114.1	NA	174867	2.05449	134840	NA	8.09039e+06	NA	NA	NA	NA	NA	NA	NA	NA	NA
OnePerPop	2-epoch	Pabies			23547.3	NA	186908	7.93753	35991.9	NA	899798	NA	NA	NA	NA	NA	NA	NA	NA	NA
OnePerPop	2-epoch	Pnigra			82271.7	NA	295987	3.59768	67421.9	NA	1.01133e+06	NA	NA	NA	NA	NA	NA	NA	NA	NA
OnePerPop	2-epoch	Ppinaster			17816.9	NA	519754	29.1719	3475.17	NA	86879.3	NA	NA	NA	NA	NA	NA	NA	NA	NA
OnePerPop	2-epoch	Psylvestris			4337.91	NA	636519	146.734	27425.9	NA	685647	NA	NA	NA	NA	NA	NA	NA	NA	NA
OnePerPop	2-epoch	Qpetraea			93388.1	NA	728534	7.80115	202266	NA	1.21359e+07	NA	NA	NA	NA	NA	NA	NA	NA	NA
OnePerPop	3-epoch	Bpendula			16206.5	58300.9	345675	21.3294	391710	77627.6	5.87565e+06	1.16441e+06	NA	NA	NA	NA	NA	NA	NA	NA
OnePerPop	3-epoch	Fsylvatica			3.85971e+07	77500.4	173398	0.00449252	1.48241e+06	145883	8.89448e+07	8.75297e+06	NA	NA	NA	NA	NA	NA	NA	NA
OnePerPop	3-epoch	Pabies			23645.6	4.78519	328.207	0.0138803	33290.3	24.7704	832256	619.259	NA	NA	NA	NA	NA	NA	NA	NA
OnePerPop	3-epoch	Pnigra			47.9279	92586	288570	6020.92	455257	66840.9	6.82885e+06	1.00261e+06	NA	NA	NA	NA	NA	NA	NA	NA
OnePerPop	3-epoch	Ppinaster			6504.19	2.85348e+07	8.03474e+07	12353.2	119394	3192.56	2.98484e+06	79814.1	NA	NA	NA	NA	NA	NA	NA	NA
OnePerPop	3-epoch	Psylvestris			4.73778e+07	4232.07	633931	0.0133803	129769	27193.4	3.24423e+06	679834	NA	NA	NA	NA	NA	NA	NA	NA
OnePerPop	3-epoch	Qpetraea			173439	89679	691593	3.98752	832078	204680	4.99247e+07	1.22808e+07	NA	NA	NA	NA	NA	NA	NA	NA
AllSamples	SNM	Bpendula			172836	NA	NA	NA	NA	NA	NA	NA	NA	NA	NA	NA	NA	NA	NA	NA
AllSamples	SNM	Fsylvatica			127212	NA	NA	NA	NA	NA	NA	NA	NA	NA	NA	NA	NA	NA	NA	NA
AllSamples	SNM	Pabies			82951.2	NA	NA	NA	NA	NA	NA	NA	NA	NA	NA	NA	NA	NA	NA	NA
AllSamples	SNM	Pnigra			135667	NA	NA	NA	NA	NA	NA	NA	NA	NA	NA	NA	NA	NA	NA	NA
AllSamples	SNM	Ppinaster			38711.3	NA	NA	NA	NA	NA	NA	NA	NA	NA	NA	NA	NA	NA	NA	NA
AllSamples	SNM	Psylvestris			158217	NA	NA	NA	NA	NA	NA	NA	NA	NA	NA	NA	NA	NA	NA	NA
AllSamples	SNM	Qpetraea			397211	NA	NA	NA	NA	NA	NA	NA	NA	NA	NA	NA	NA	NA	NA	NA
AllSamples	2-epoch	Bpendula			78124.5	NA	262440	3.35925	65714.1	NA	985711	NA	NA	NA	NA	NA	NA	NA	NA	NA
AllSamples	2-epoch	Fsylvatica			125645	NA	3.31458e+07	263.806	72.381	NA	4342.86	NA	NA	NA	NA	NA	NA	NA	NA	NA
AllSamples	2-epoch	Pabies			31869.6	NA	129252	4.05564	32186.3	NA	804657	NA	NA	NA	NA	NA	NA	NA	NA	NA
AllSamples	2-epoch	Pnigra			1580.64	NA	154356	97.6541	371725	NA	5.57588e+06	NA	NA	NA	NA	NA	NA	NA	NA	NA
AllSamples	2-epoch	Ppinaster			18736	NA	110292	5.88665	3231.41	NA	80785.2	NA	NA	NA	NA	NA	NA	NA	NA	NA
AllSamples	2-epoch	Psylvestris			8586.59	NA	607686	70.7714	25363.7	NA	634093	NA	NA	NA	NA	NA	NA	NA	NA	NA
AllSamples	2-epoch	Qpetraea			151615	NA	675787	4.45727	131966	NA	7.91797e+06	NA	NA	NA	NA	NA	NA	NA	NA	NA
AllSamples	3-epoch	Bpendula			72099.3	217293	375423	5.20704	87336.4	2459	1.31005e+06	36884.9	NA	NA	NA	NA	NA	NA	NA	NA
AllSamples	3-epoch	Fsylvatica			132077	90112.3	233546	1.76826	3006.74	653.385	180405	39203.1	NA	NA	NA	NA	NA	NA	NA	NA
AllSamples	3-epoch	Pabies			28798.1	111348	145705	5.05955	40265.9	3056.89	1.00665e+06	76422.2	NA	NA	NA	NA	NA	NA	NA	NA
AllSamples	3-epoch	Pnigra			816.731	151882	1.30099e+06	1592.92	385180	142.806	5.7777e+06	2142.08	NA	NA	NA	NA	NA	NA	NA	NA
AllSamples	3-epoch	Ppinaster			200252	15898.6	105205	0.52536	136463	3705.42	3.41158e+06	92635.6	NA	NA	NA	NA	NA	NA	NA	NA
AllSamples	3-epoch	Psylvestris			6081.69	119688	675505	111.072	27733.2	17607.8	693331	440195	NA	NA	NA	NA	NA	NA	NA	NA
AllSamples	3-epoch	Qpetraea			412.767	940.952	726232	1759.42	544182	58656	3.26509e+07	3.51936e+06	NA	NA	NA	NA	NA	NA	NA	NA
PairPop	SNM	Bpendula	ES_BP_02	LT_BP_11	124842	NA	NA	NA	NA	NA	NA	NA	NA	NA	NA	NA	NA	NA	NA	NA
PairPop	SNM	Fsylvatica	ES_FS_01	NO_FS_21	72178.5	NA	NA	NA	NA	NA	NA	NA	NA	NA	NA	NA	NA	NA	NA	NA
PairPop	SNM	Pabies	DE_PA_09	SE_PA_16	58177.7	NA	NA	NA	NA	NA	NA	NA	NA	NA	NA	NA	NA	NA	NA	NA
PairPop	SNM	Pnigra	ES_PO_02	DE_PO_11	108709	NA	NA	NA	NA	NA	NA	NA	NA	NA	NA	NA	NA	NA	NA	NA
PairPop	SNM	Ppinaster	ES_PP_03	IT_PP_17	89211.3	NA	NA	NA	NA	NA	NA	NA	NA	NA	NA	NA	NA	NA	NA	NA
PairPop	SNM	Psylvestris	ES_PS_02	LT_PS_21	316369	NA	NA	NA	NA	NA	NA	NA	NA	NA	NA	NA	NA	NA	NA	NA
PairPop	SNM	Qpetraea	IT_QP_09	GB_QP_11	69614.8	NA	NA	NA	NA	NA	NA	NA	NA	NA	NA	NA	NA	NA	NA	NA
PairPop	2-epoch	Bpendula	ES_BP_02	LT_BP_11	73575.2	NA	207827	2.82469	82402.8	NA	1.23604e+06	NA	NA	NA	NA	NA	NA	NA	NA	NA
PairPop	2-epoch	Fsylvatica	ES_FS_01	NO_FS_21	1888.75	NA	78556.8	41.5919	320166	NA	1.921e+07	NA	NA	NA	NA	NA	NA	NA	NA	NA
PairPop	2-epoch	Pabies	DE_PA_09	SE_PA_16	29656.3	NA	97148.5	3.27581	44042.8	NA	1.10107e+06	NA	NA	NA	NA	NA	NA	NA	NA	NA
PairPop	2-epoch	Pnigra	ES_PO_02	DE_PO_11	171.171	NA	120222	702.349	473737	NA	7.10606e+06	NA	NA	NA	NA	NA	NA	NA	NA	NA
PairPop	2-epoch	Ppinaster	ES_PP_03	IT_PP_17	45347.5	NA	150144	3.31097	70908	NA	1772700	NA	NA	NA	NA	NA	NA	NA	NA	NA
PairPop	2-epoch	Psylvestris	ES_PS_02	LT_PS_21	159376	NA	533863	3.34971	246380	NA	6.15949e+06	NA	NA	NA	NA	NA	NA	NA	NA	NA
PairPop	2-epoch	Qpetraea	IT_QP_09	GB_QP_11	5014.83	NA	76174.1	15.1898	298211	NA	1.78927e+07	NA	NA	NA	NA	NA	NA	NA	NA	NA
PairPop	3-epoch	Bpendula	ES_BP_02	LT_BP_11	7091.38	93475.1	204885	28.8921	365493	72357.5	5.48239e+06	1.08536e+06	NA	NA	NA	NA	NA	NA	NA	NA
PairPop	3-epoch	Fsylvatica	ES_FS_01	NO_FS_21	16371.8	87731.6	48933.4	2.98889	238918	2535.29	1.43351e+07	152117	NA	NA	NA	NA	NA	NA	NA	NA
PairPop	3-epoch	Pabies	DE_PA_09	SE_PA_16	4813.9	57941.3	99622.8	20.6948	125058	25473.5	3.12644e+06	636838	NA	NA	NA	NA	NA	NA	NA	NA
PairPop	3-epoch	Pnigra	ES_PO_02	DE_PO_11	9830.12	135659	1098.43	0.111741	375150	23.4749	5.62726e+06	352.124	NA	NA	NA	NA	NA	NA	NA	NA
PairPop	3-epoch	Ppinaster	ES_PP_03	IT_PP_17	320942	41369.1	147955	0.461002	480404	75456.7	1.20101e+07	1.88642e+06	NA	NA	NA	NA	NA	NA	NA	NA
PairPop	3-epoch	Psylvestris	ES_PS_02	LT_PS_21	176.207	269859	544616	3090.77	790680	182382	1.9767e+07	4.55955e+06	NA	NA	NA	NA	NA	NA	NA	NA
PairPop	3-epoch	Qpetraea	IT_QP_09	GB_QP_11	385.38	18.5843	4119.85	10.6904	256033	80.2059	1.5362e+07	4812.36	NA	NA	NA	NA	NA	NA	NA	NA
PairPop	div-e1-iso	Bpendula	ES_BP_02	LT_BP_11	213798	NA	NA	NA	NA	NA	NA	NA	15078.7	226181	NA	NA	143975	318181	NA	NA
PairPop	div-e1-iso	Fsylvatica	ES_FS_01	NO_FS_21	30889.1	NA	NA	NA	NA	NA	NA	NA	13918.7	835120	NA	NA	49156.4	21773	NA	NA
PairPop	div-e1-iso	Pabies	DE_PA_09	SE_PA_16	33183.3	NA	NA	NA	NA	NA	NA	NA	10835.9	270898	NA	NA	66966.1	50607.6	NA	NA
PairPop	div-e1-iso	Pnigra	ES_PO_02	DE_PO_11	51751.4	NA	NA	NA	NA	NA	NA	NA	24433.5	366502	NA	NA	80034.7	37581.4	NA	NA
PairPop	div-e1-iso	Ppinaster	ES_PP_03	IT_PP_17	62458.2	NA	NA	NA	NA	NA	NA	NA	18682.5	467062	NA	NA	106468	97856.5	NA	NA
PairPop	div-e1-iso	Psylvestris	ES_PS_02	LT_PS_21	169724	NA	NA	NA	NA	NA	NA	NA	66804.6	1.67011e+06	NA	NA	409052	301257	NA	NA
PairPop	div-e1-iso	Qpetraea	IT_QP_09	GB_QP_11	32771	NA	NA	NA	NA	NA	NA	NA	13635	818100	NA	NA	47009.5	22523.2	NA	NA
PairPop	div-e1-mig	Bpendula	ES_BP_02	LT_BP_11	158461	NA	NA	NA	NA	NA	NA	NA	119755	1.79633e+06	NA	NA	53524.7	147410	0.000112814	2.95597e-05
PairPop	div-e1-mig	Fsylvatica	ES_FS_01	NO_FS_21	1705.84	NA	NA	NA	NA	NA	NA	NA	283986	1.70391e+07	NA	NA	49902.8	28713.7	2.51263e-05	1.73846e-05
PairPop	div-e1-mig	Pabies	DE_PA_09	SE_PA_16	9328.3	NA	NA	NA	NA	NA	NA	NA	63506.2	1.58765e+06	NA	NA	68507.2	26566.8	2.50689e-06	3.25763e-05
PairPop	div-e1-mig	Pnigra	ES_PO_02	DE_PO_11	33259	NA	NA	NA	NA	NA	NA	NA	345646	5.1847e+06	NA	NA	73253.4	44783.3	1.69287e-05	1.05608e-05
PairPop	div-e1-mig	Ppinaster	ES_PP_03	IT_PP_17	20577.7	NA	NA	NA	NA	NA	NA	NA	79615.3	1.99038e+06	NA	NA	99285.8	46021.7	2.10736e-06	1.90876e-05
PairPop	div-e1-mig	Psylvestris	ES_PS_02	LT_PS_21	63451	NA	NA	NA	NA	NA	NA	NA	346955	8673880	NA	NA	347008	170193	5.92294e-07	5.18307e-06
PairPop	div-e1-mig	Qpetraea	IT_QP_09	GB_QP_11	2502.03	NA	NA	NA	NA	NA	NA	NA	255861	1.53516e+07	NA	NA	50070	27708.2	2.41518e-05	1.91325e-05
PairPop	div-e2-iso	Bpendula	ES_BP_02	LT_BP_11	128261	NA	448206	NA	NA	NA	NA	NA	4835.83	72537.5	91980.5	1.37971e+06	49367.7	95849	NA	NA
PairPop	div-e2-iso	Fsylvatica	ES_FS_01	NO_FS_21	404.942	NA	50923.9	NA	NA	NA	NA	NA	10958.9	657532	241899	1.45139e+07	38699.4	17872.2	NA	NA
PairPop	div-e2-iso	Pabies	DE_PA_09	SE_PA_16	1149.85	NA	51980.1	NA	NA	NA	NA	NA	7757.63	193941	119269	2.98173e+06	58804	37516.4	NA	NA
PairPop	div-e2-iso	Pnigra	ES_PO_02	DE_PO_11	40789.6	NA	68906.7	NA	NA	NA	NA	NA	20616.8	309253	185890	2.78835e+06	64959	30942.9	NA	NA
PairPop	div-e2-iso	Ppinaster	ES_PP_03	IT_PP_17	18993.5	NA	86531.3	NA	NA	NA	NA	NA	11879.6	296991	116230	2.90575e+06	88697.1	56469.7	NA	NA
PairPop	div-e2-iso	Psylvestris	ES_PS_02	LT_PS_21	63326.9	NA	284862	NA	NA	NA	NA	NA	45462.6	1.13657e+06	413822	1.03455e+07	335767	208702	NA	NA
PairPop	div-e2-iso	Qpetraea	IT_QP_09	GB_QP_11	202.471	NA	48475.7	NA	NA	NA	NA	NA	11003.9	660232	226824	1.36095e+07	38102.7	18042.4	NA	NA
PairPop	div-e2-mig	Bpendula	ES_BP_02	LT_BP_11	51766.1	NA	795155	NA	NA	NA	NA	NA	44402.8	666042	282511	4.23766e+06	35856	206225	0.000182342	4.57695e-06
PairPop	div-e2-mig	Fsylvatica	ES_FS_01	NO_FS_21	23997.2	NA	8.21307e+06	NA	NA	NA	NA	NA	56335.9	3.38015e+06	117062	7.02369e+06	41991.7	27900.9	3.07088e-05	1.56941e-05
PairPop	div-e2-mig	Pabies	DE_PA_09	SE_PA_16	7451.94	NA	31932.1	NA	NA	NA	NA	NA	75368.9	1.88422e+06	76152	1903800	66379.5	27598.1	2.28305e-06	3.27725e-05
PairPop	div-e2-mig	Pnigra	ES_PO_02	DE_PO_11	3.03332e+07	NA	3653.28	NA	NA	NA	NA	NA	468252	7.02378e+06	1.65775e+08	2.48663e+09	72479.7	44801.9	1.67454e-05	1.07379e-05
PairPop	div-e2-mig	Ppinaster	ES_PP_03	IT_PP_17	16329.9	NA	243001	NA	NA	NA	NA	NA	86908.5	2.17271e+06	87669.1	2.19173e+06	104742	43176.2	1.48065e-06	1.99717e-05
PairPop	div-e2-mig	Psylvestris	ES_PS_02	LT_PS_21	55418.1	NA	1.07161e+06	NA	NA	NA	NA	NA	365164	9.12911e+06	365671	9.14179e+06	354079	154324	4.00856e-07	5.59848e-06
PairPop	div-e2-mig	Qpetraea	IT_QP_09	GB_QP_11	1280.36	NA	1.93824e+06	NA	NA	NA	NA	NA	73253.4	4.39521e+06	195082	1.17049e+07	42510.1	26483.6	3.13411e-05	1.80064e-05
SinglePop_ES_BP_02	SNM	Bpendula			105886	NA	NA	NA	NA	NA	NA	NA	NA	NA	NA	NA	NA	NA	NA	NA
SinglePop_ES_BP_02	2-epoch	Bpendula			3058.58	NA	137934	45.0972	315004	NA	4.72506e+06	NA	NA	NA	NA	NA	NA	NA	NA	NA
SinglePop_ES_BP_02	3-epoch	Bpendula			1.4566e+07	46039.2	140935	0.00967561	834783	169336	1.25217e+07	2.54004e+06	NA	NA	NA	NA	NA	NA	NA	NA
SinglePop_LT_BP_11	SNM	Bpendula			114238	NA	NA	NA	NA	NA	NA	NA	NA	NA	NA	NA	NA	NA	NA	NA
SinglePop_LT_BP_11	2-epoch	Bpendula			69095.4	NA	216822	3.13801	76117.4	NA	1.14176e+06	NA	NA	NA	NA	NA	NA	NA	NA	NA
SinglePop_LT_BP_11	3-epoch	Bpendula			15918.9	76080.2	212780	13.3665	427779	77748.9	6.41669e+06	1.16623e+06	NA	NA	NA	NA	NA	NA	NA	NA
SinglePop_DE_PA_09	SNM	Pabies			47529.6	NA	NA	NA	NA	NA	NA	NA	NA	NA	NA	NA	NA	NA	NA	NA
SinglePop_DE_PA_09	2-epoch	Pabies			27290.2	NA	86552.7	3.17157	34688.7	NA	867216	NA	NA	NA	NA	NA	NA	NA	NA	NA
SinglePop_DE_PA_09	3-epoch	Pabies			27385.9	91387.2	59695.7	2.1798	34070	598.43	851749	14960.7	NA	NA	NA	NA	NA	NA	NA	NA
SinglePop_SE_PA_16	SNM	Pabies			47625.5	NA	NA	NA	NA	NA	NA	NA	NA	NA	NA	NA	NA	NA	NA	NA
SinglePop_SE_PA_16	2-epoch	Pabies			23.9259	NA	61052.5	2551.73	146910	NA	3.67276e+06	NA	NA	NA	NA	NA	NA	NA	NA	NA
SinglePop_SE_PA_16	3-epoch	Pabies			809538	3316.13	61343.8	0.0757763	7.95708e+06	139969	1.98927e+08	3.49924e+06	NA	NA	NA	NA	NA	NA	NA	NA
SinglePop_ES_PS_02	SNM	Psylvestris			38875.1	NA	NA	NA	NA	NA	NA	NA	NA	NA	NA	NA	NA	NA	NA	NA
SinglePop_ES_PS_02	2-epoch	Psylvestris			6526.43	NA	415451	63.6567	25421.7	NA	635543	NA	NA	NA	NA	NA	NA	NA	NA	NA
SinglePop_ES_PS_02	3-epoch	Psylvestris			5499.59	12018.7	471934	85.8127	32079.9	23376.5	801997	584412	NA	NA	NA	NA	NA	NA	NA	NA
SinglePop_LT_PS_21	SNM	Psylvestris			32560.9	NA	NA	NA	NA	NA	NA	NA	NA	NA	NA	NA	NA	NA	NA	NA
SinglePop_LT_PS_21	2-epoch	Psylvestris			6271.13	NA	360878	57.546	22202.7	NA	555067	NA	NA	NA	NA	NA	NA	NA	NA	NA
SinglePop_LT_PS_21	3-epoch	Psylvestris			5791.2	72877.5	603512	104.212	23797	16038.8	594925	400970	NA	NA	NA	NA	NA	NA	NA	NA
SinglePop_IT_QP_09	SNM	Qpetraea			221825	NA	NA	NA	NA	NA	NA	NA	NA	NA	NA	NA	NA	NA	NA	NA
SinglePop_IT_QP_09	2-epoch	Qpetraea			128516	NA	377322	2.93598	178233	NA	1.0694e+07	NA	NA	NA	NA	NA	NA	NA	NA	NA
SinglePop_IT_QP_09	3-epoch	Qpetraea			1045.61	136938	369526	353.407	782884	203363	4.6973e+07	1.22018e+07	NA	NA	NA	NA	NA	NA	NA	NA
SinglePop_GB_QP_11	SNM	Qpetraea			220244	NA	NA	NA	NA	NA	NA	NA	NA	NA	NA	NA	NA	NA	NA	NA
SinglePop_GB_QP_11	2-epoch	Qpetraea			99028.9	NA	323726	3.269	312388	NA	1.87433e+07	NA	NA	NA	NA	NA	NA	NA	NA	NA
SinglePop_GB_QP_11	3-epoch	Qpetraea			66755.8	315590	339698	5.08866	401419	17005.6	2.40851e+07	1.02034e+06	NA	NA	NA	NA	NA	NA	NA	NA
SinglePop_ES_PO_02	SNM	Pnigra			102340	NA	NA	NA	NA	NA	NA	NA	NA	NA	NA	NA	NA	NA	NA	NA
SinglePop_ES_PO_02	2-epoch	Pnigra			16983.1	NA	107967	6.35731	532867	NA	7.993e+06	NA	NA	NA	NA	NA	NA	NA	NA	NA
SinglePop_ES_PO_02	3-epoch	Pnigra			16292.6	118777	5189.91	0.318545	420224	121.287	6.30336e+06	1819.31	NA	NA	NA	NA	NA	NA	NA	NA
SinglePop_DE_PO_11	SNM	Pnigra			76178	NA	NA	NA	NA	NA	NA	NA	NA	NA	NA	NA	NA	NA	NA	NA
SinglePop_DE_PO_11	2-epoch	Pnigra			83842.6	NA	298.327	0.00355818	19.5624	NA	293.436	NA	NA	NA	NA	NA	NA	NA	NA	NA
SinglePop_DE_PO_11	3-epoch	Pnigra			230.837	117073	18868.9	81.7415	313799	3752.07	4.70698e+06	56281.1	NA	NA	NA	NA	NA	NA	NA	NA
SinglePop_ES_PP_03	SNM	Ppinaster			20402.3	NA	NA	NA	NA	NA	NA	NA	NA	NA	NA	NA	NA	NA	NA	NA
SinglePop_ES_PP_03	2-epoch	Ppinaster			17463.1	NA	159455	9.13095	2189.36	NA	54734.1	NA	NA	NA	NA	NA	NA	NA	NA	NA
SinglePop_ES_PP_03	3-epoch	Ppinaster			3.38348e+07	17233.1	233272	0.00689444	423706	2071.7	1.05927e+07	51792.6	NA	NA	NA	NA	NA	NA	NA	NA
SinglePop_IT_PP_17	SNM	Ppinaster			15415.9	NA	NA	NA	NA	NA	NA	NA	NA	NA	NA	NA	NA	NA	NA	NA
SinglePop_IT_PP_17	2-epoch	Ppinaster			13599.5	NA	1.99548e+06	146.732	1308.33	NA	32708.1	NA	NA	NA	NA	NA	NA	NA	NA	NA
SinglePop_IT_PP_17	3-epoch	Ppinaster			2.73951e+07	2635.79	88646.1	0.00323584	44801.2	3646.87	1.12003e+06	91171.9	NA	NA	NA	NA	NA	NA	NA	NA
SinglePop_ES_FS_01	SNM	Fsylvatica			99614.8	NA	NA	NA	NA	NA	NA	NA	NA	NA	NA	NA	NA	NA	NA	NA
SinglePop_ES_FS_01	2-epoch	Fsylvatica			117077	NA	16141	0.137866	2572.46	NA	154347	NA	NA	NA	NA	NA	NA	NA	NA	NA
SinglePop_ES_FS_01	3-epoch	Fsylvatica			2.64092e+08	117433	34588.3	0.000130971	2.66761e+06	9049.58	1.60056e+08	542975	NA	NA	NA	NA	NA	NA	NA	NA
SinglePop_NO_FS_21	SNM	Fsylvatica			95526.2	NA	NA	NA	NA	NA	NA	NA	NA	NA	NA	NA	NA	NA	NA	NA
SinglePop_NO_FS_21	2-epoch	Fsylvatica			128612	NA	55072.1	0.428203	39872.1	NA	2.39233e+06	NA	NA	NA	NA	NA	NA	NA	NA	NA
SinglePop_NO_FS_21	3-epoch	Fsylvatica			7.86166e+07	118139	57990.8	0.000737641	2.19825e+06	38039.1	1.31895e+08	2.28235e+06	NA	NA	NA	NA	NA	NA	NA	NA
